# Morphological innovation without gene co-option: the *Drosophila* sex comb evolved via changes in developmental tempo and energy metabolism

**DOI:** 10.64898/2026.02.13.705815

**Authors:** Ben R. Hopkins, Olga Barmina, Xinying Wang, Mandy M. Situ, Haley A. Bolanos, Shizhan Nie, Artyom Kopp

## Abstract

The individualization of serially repeated homologs is one route through which novel traits are thought to evolve. Under this model, a repeated character—like a limb, digit, or sensory bristle—is individualized from its homologs by changes in the regulatory apparatus (‘character identity network’, ChIN) that specifies its development. Individualization then enables downstream gene networks that build the repeated character to diverge from one another in different parts of the body, ultimately allowing new phenotypic endpoints to be reached. Despite this model’s intuitive appeal, the genetic mechanisms through which new ChINs rewire trait-building gene networks remain largely uncharacterized. A promising system in which to study this process is the *Drosophila* sex comb. Found in a sublineage of *Drosophila* species, the sex comb is a recently evolved, male-specific innovation that evolved from a more evolutionarily ancient precursor—the mechanosensory (MS) bristle—following the gain of a novel ChIN centered on the sex determination gene *dsx* and HOX gene *Scr*. Here, we use time-series single-cell RNA-seq to show that rather than co-opting new genes, this new ChIN orchestrates quantitative and heterochronic changes in the ancestral MS bristle transcriptome. These changes affect gene modules that control energy metabolism, endoreplication, and actin dynamics. The net effect of these changes is an organ-specific shift in developmental rate, leading to accelerated growth in sex comb teeth. Collectively, our work suggests that morphological innovation can proceed without the co-option of new genes into downstream trait-building networks and instead through metabolically driven differences in developmental rate between serial homologs.
