## Supplementary table 1 for "Morphological innovation without gene co-option: the *Drosophila* sex comb evolved via changes in developmental tempo and energy metabolism"

### Sheet: Sheet1
12hM	12hF	16hM	20hM	24hM	24hF	30hM	36hM
CG1850	bnb	Cpr72Ea	CG13023	CG13053	ImpE2	CG13053	bnb
CG15213	CG34247	CG13053	ImpE2	Cpr72Ea	CG13053	CG17549	CG17549
CG11852	CG13053	CG13023	bnb	CG18735	CG34247	CG6055	Ect3
Cpr72Ea	tnc	ImpE2	CG15905	CG6055	bnb	CG18735	tpr
CG14984	CG13023	CG34247	Cpr72Ea	CG5326	spirit	bnb	CG14218
bnb	ImpE2	bnb	CG13053	CG17549	CG18735	CG15905	Lst
tfc	CG15905	CG11852	Spn100A	Mur89F	CG15905	Cpr72Ea	Cpr51A
Cpr100A	Cpr72Ea	CG15905	CG31869	bnb	CG13023	ImpE2	Vdup1
CG6426	CG31869	CG1850	CG34247	CG34247	Cpr72Ea	Ect3	CG13023
CG11905	CG11905	CG15213	CG18735	wun2	Mur89F	CG13064	Spn100A
CG13053	Mur89F	CG18735	tnc	CG13046	Spn100A	CG13082	CG13081
CG13023	CG1850	CG11905	CG15213	CG15905	CG11275	CG13081	CG13258
CG34247	CG9691	CG10359	Mur89F	CG9427	CG10359	wun2	CG13082
CG15905	ImpL1	CG14984	CG9812	CG9689	CG9812	CG34247	CG14752
CG30197	CG2852	CG11275	CG14984	Cpr12A	ImpL1	CG13065	tnc
Cpr97Ea	CG14984	Cpr97Ea	ImpL1	CG13064	CG14984	Spn43Aa	fng
CG11275	heph	Cpr100A	nw	CG11275	vir.1	CG14984	CG43341
CG9691	Sod3	Cpr97Eb	CG11275	CG9812	CG13377	CG10311	wb
CG13064	CG10359	CG42749	CG6749	CG31869	CG9427	Cpr76Bc	St2
slf	dpy	GV1	Obp56a	CG6749	CG5326	Obp56a	Lmpt
Tom	grh	nw	CG9689	scaf	tnc	CG9427	CG11882
Cpr97Eb	CG42749	CG2852	Cpr12A	Cpr49Ae	Obp56a	CG6749	Sp1
CG10359	CG33970	spirit	grh	CG13377	CG11852	Tom	CG13377
ImpE2	nw	CG30197	CG6055	CG13065	CG31869	CG9782	grh
ELOVL	CG11852	ImpL1	CG13081	hid	CG2852	CG30457	CG33178
CG42749	knk	GNBP3	CG13064	CG14984	Gyg	CG9689	Np
Cpr12A	CG6398	CG9691	hid	Spn43Aa	CG42749	CG13046	antdh
frm	hid	CG6749	CG11905	ImpE2	CG13081	CG17919	wbl
tnc	CG6426	Sod3	Spn43Aa	CG11905	grh	hid	wun2
Edg78E	CG18735	CG5326	vir.1	Sod3	CG14132	CG2852	CG5909
