## Supplementary table 2 for "Morphological innovation without gene co-option: the *Drosophila* sex comb evolved via changes in developmental tempo and energy metabolism"

### Sheet: Sheet1
	0-0.1	0.1-0.2	0.2-0.3	0.3-0.4	0.4-0.5	0.5-0.6	0.6-0.7	0.7-0.8	0.8-0.9	0.9-1.0	>0.1	Prop. removed
12hM	3074	104	50	31	10	9	4	4	0	0	212	0.0689655
12hF	2358	82	72	44	37	7	2	2	0	0	246	0.104326
16hM	2094	91	60	50	24	12	4	0	0	0	241	0.115091
20hM	1729	74	39	32	17	7	3	3	1	0	176	0.101793
24hF	2477	142	167	108	37	5	0	0	0	0	459	0.185305
24hM	2552	82	52	15	12	2	1	0	0	0	164	0.0642633
30hM	2946	68	11	15	4	0	0	0	0	0	98	0.0332654
36hM	2837	39	12	7	0	2	0	0	0	0	60	0.0211491
